# Genotype-first approach revealed unrecognized breed-specific genetic diseases in dogs

**DOI:** 10.1101/2025.06.16.659006

**Authors:** Keijiro Mizukami, Ryoko Yamada, Hiroto Toyoda, Tomomi Aoi, Mikiko Endo, Junna Kawasaki, Ko Nakashima, Takaho Endo, Takashi Watanabe, Namiko Ikeda, Muneki Honnami, Naoki Fujita, Takayuki Nakagawa, Ryohei Nishimura, Jumpei Uchiyama, Masaharu Hisasue, Hajime Tsujimoto, Masahiro Sakaguchi, Hirotaka Tomiyasu, Yukihide Momozawa

## Abstract

Numerous dogs are affected by genetic diseases because of their unique breeding situation. The identification of pathogenic variants in dogs not only has veterinary benefits but also leads to the development of new human disease models. However, fewer pathogenic variants have been identified in dogs than in humans, and standard genetic approaches, such as large-scale case/control studies and family analyses, often fail to identify novel causative variants in dogs. To address this, we applied a genotype-first approach by developing a multiplex polymerase chain reaction (PCR)-based targeted sequencing method for dogs, analyzing 203 genes—most of which are related to human disease—from 6,333 dogs collected from a veterinary hospital, and characterizing pathogenic variant carriers. In total, 120 pathogenic variants in 83 genes were identified. Frequent pathogenic variants were enriched in specific dog breeds. Dogs homozygous for a pathogenic *CHEK2* variant, frequently identified in French Bulldogs (5.74%, homozygous), showed a five-fold increased risk of cancer (*P* = 3.45 x 10^-2^). A pathogenic *NOD2* variant was detected in half of the Italian Greyhounds. However, their medical records did not document the typical clinical symptoms observed in humans with *NOD2* deficiency. Some pathogenic variants were present in three or fewer dogs, and 11.0% of these dogs exhibited symptoms potentially associated with gene defects. These rare variants could become common within a short period due to the canine breeding system to induce breed-specific genetic diseases. These findings suggest that the genotype-first approach successfully identified unrecognized breed-specific genetic diseases. Further characterization of dogs with pathogenic variants enable to define clinical diagnosis, providing an important spontaneous model for human genetic diseases.
