## Supplemental tables for "Genotype-first approach revealed unrecognized breed-specific genetic diseases in dogs"

### Sheet: Table S1
Table S1. Information of targeted genes in this study.
Gene	Phenotype category	ACMG guideline version	Disease with an autosomal dominant pattern in OMIM	Disease with an recessive dominant pattern in OMIM	PMID
APC	Cancer	1	Adenomatous polyposis coli, et al.	-	36988593
ATM	Cancer	-	{Breast cancer, susceptibility to}	Ataxia-telangiectasia	36988593
BARD1	Cancer	-	{Breast cancer, susceptibility to}	-	36988593
BMPR1A	Cancer	2	Polyposis, juvenile intestinal	-	36988593
BRCA1	Cancer	1	{Breast-ovarian cancer, familial, 1}	Fanconi anemia, complementation group S	36988593
BRCA2	Cancer	1	{Breast-ovarian cancer, familial, 2}, et al.	Fanconi anemia, complementation group D1, et al.	36988593
BRIP1	Cancer	-	{Breast cancer, early-onset, susceptibility to}	-	36988593
CDK4	Cancer	-	{Melanoma, cutaneous malignant, 3}	-	36988593
CDKN2A	Cancer	-	{Melanoma-pancreatic cancer syndrome}, et al.	-	36988593
CDH1	Cancer	-	Diffuse gastric and lobular breast cancer syndrome with or without cleft lip and/or palate, et al.	-	36988593
CHEK2	Cancer	-	-	-	36988593
HOXB13	Cancer	-	-	-	36988593
NBN	Cancer	-	-	Nijmegen breakage syndrome	36988593
NF1	Cancer	-	Neurofibromatosis, type 1, et al.	-	36988593
MLH1	Cancer	1	Lynch syndrome 2	Mismatch repair cancer syndrome 1	36988593
MSH2	Cancer	1	Lynch syndrome 1	Mismatch repair cancer syndrome 2	36988593
MSH6	Cancer	1	Lynch syndrome 5	Mismatch repair cancer syndrome 3	36988593
MUTYH	Cancer	1	-	Adenomas, multiple colorectal	36988593
PALB2	Cancer	3	{Breast-ovarian cancer, familial, susceptibility to, 5}	-	36988593
PMS2	Cancer	1	Lynch syndrome 4	Mismatch repair cancer syndrome 4	36988593
PTEN	Cancer	1	Cowden syndrome 1	-	36988593
RAD51C	Cancer	-	-	Fanconi anemia	36988593
RAD51D	Cancer	-	-	-	36988593
SMAD4	Cancer	2	Juvenile polyposis/hereditary hemorrhagic telangiectasia syndrome	-	36988593
STK11	Cancer	1	Peutz-Jeghers syndrome	-	36988593
TP53	Cancer	1	Li-Fraumeni syndrome	-	36988593
MYH11	Cardiovascular disease	1	Aortic aneurysm, familial thoracic 4, et al.	Megacystis-microcolon-intestinal hypoperistalsis syndrome 2	27854360
ACTA2	Cardiovascular disease	1	Aortic aneurysm, familial thoracic 6, et al.	-	27854360
TMEM43	Cardiovascular disease	1	Arrhythmogenic right ventricular dysplasia 5, et al.	-	27854360
DSP	Cardiovascular disease	1	Arrhythmogenic right ventricular dysplasia 8, et al.	Cardiomyopathy, dilated, with woolly hair and keratoderma, et al.	27854360
PKP2	Cardiovascular disease	1	Arrhythmogenic right ventricular dysplasia 9	-	27854360
DSG2	Cardiovascular disease	1	Arrhythmogenic right ventricular dysplasia 10	Cardiomyopathy, dilated, 1BB	27854360
DSC2	Cardiovascular disease	1	Arrhythmogenic right ventricular dysplasia 11	Arrhythmogenic right ventricular dysplasia 11	27854360
SCN5A	Cardiovascular disease	1	Brugada syndrome 1, et al.	Sick sinus syndrome 1	27854360
RYR2	Cardiovascular disease	1	Ventricular tachycardia, catecholaminergic polymorphic, 1	-	27854360
LMNA	Cardiovascular disease	1	Cardiomyopathy, dilated, 1A, et al.	Emery-Dreifuss muscular dystrophy 3, autosomal recessive, et al.	27854360
MYBPC3	Cardiovascular disease	1	Cardiomyopathy, hypertrophic, 4, et al.	Cardiomyopathy, hypertrophic, 4	27854360
COL3A1	Cardiovascular disease	1	Ehlers-Danlos syndrome, vascular type	Polymicrogyria with or without vascular-type EDS	27854360
GLA	Metabolic disease	1	Fabry disease (X-linked)	-	27854360
APOB	Cardiovascular disease	1	Hypercholesterolemia, familial, 2	Hypobetalipoproteinemia	27854360
LDLR	Cardiovascular disease	1	Hypercholesterolemia, familial, 1	Hypercholesterolemia, familial, 1	27854360
MYH7	Cardiovascular disease	1	Cardiomyopathy, hypertrophic, 1, et al.	Congenital myopathy 7B, myosin storage, autosomal recessive	27854360
TPM1	Cardiovascular disease	1	Cardiomyopathy, hypertrophic, 3, et al.	-	27854360
PRKAG2	Cardiovascular disease	1	Cardiomyopathy, hypertrophic 6, et al.	-	27854360
TNNI3	Cardiovascular disease	1	Cardiomyopathy, hypertrophic, 7	-	27854360
MYL3	Cardiovascular disease	1	Cardiomyopathy, hypertrophic, 8	Cardiomyopathy, hypertrophic, 8	27854360
MYL2	Cardiovascular disease	1	Cardiomyopathy, hypertrophic, 10	Myopathy, myofibrillar, 12, infantile-onset, with cardiomyopathy	27854360
ACTC1	Cardiovascular disease	1	Cardiomyopathy, hypertrophic, 11, et al.	-	27854360
RET	Cancer	1	Medullary thyroid carcinoma, et al.	-	27854360
TNNT2	Cardiovascular disease	1	Cardiomyopathy, dilated, 1D, et al.	-	27854360
TGFBR1	Cardiovascular disease	1	Loeys-Dietz syndrome 1, et al.	-	27854360
TGFBR2	Cardiovascular disease	1	Loeys-Dietz syndrome 2	-	27854360
SMAD3	Cardiovascular disease	1	Loeys-Dietz syndrome 3	-	27854360
KCNQ1	Cardiovascular disease	1	Long QT syndrome 1, et al.	Jervell and Lange-Nielsen syndrome	27854360
KCNH2	Cardiovascular disease	1	Long QT syndrome 2	-	27854360
RYR1	Metabolic disease	1	Congenital myopathy 1A, autosomal dominant, with susceptibility to malignant hyperthermia, et al.	Congenital myopathy 1B, autosomal recessive	27854360
CACNA1S	Metabolic disease	1	Congenital myopathy 18 due to dihydropyridine receptor defect, et al.	Congenital myopathy 18 due to dihydropyridine receptor defect	27854360
FBN1	Cardiovascular disease	1	Marfan syndrome, et al.	-	27854360
MEN1	Cancer	1	Multiple endocrine neoplasia 1	-	27854360
NF2	Cancer	1	Schwannomatosis, vestibular	-	27854360
OTC	Metabolic disease	2	Ornithine transcarbamylase deficiency (X-linked)	-	27854360
SDHD	Cancer	1	Pheochromocytoma/paraganglioma syndrome 1	Mitochondrial complex II deficiency, nuclear type 3	27854360
SDHAF2	Cancer	1	Pheochromocytoma/paraganglioma syndrome 2	-	27854360
SDHC	Cancer	1	Pheochromocytoma/paraganglioma syndrome 3, et al.	-	27854360
SDHB	Cancer	1	Pheochromocytoma/paraganglioma syndrome 4, et al.	Mitochondrial complex II deficiency, nuclear type 4	27854360
RB1	Cancer	1	Retinoblastoma	-	27854360
TSC1	Cancer	1	Tuberous sclerosis-1	-	27854360
TSC2	Cancer	1	Tuberous sclerosis-2	-	27854360
VHL	Cancer	1	von Hippel-Lindau syndrome, et al.	Erythrocytosis, familial, 2	27854360
WT1	Cancer	1	Wilms tumor, type 1, et al.	-	27854360
ATP7B	Metabolic disease	2	-	Wilson disease	27854360
TBK1	Infectious disease	-	Frontotemporal dementia and/or amyotrophic lateral sclerosis 4, et al.	-	32972995
ACE2	Infectious disease	-	-	-	32972995
TMPRSS2	Infectious disease	-	-	-	32972995
TLR7	Infectious disease	-	Systemic lupus erythematosus 17 (X-linked)	Immunodeficiency 74, COVID19-related, X-linked (X-linked)	32972995
TLR3	Infectious disease	-	{Immunodeficiency 83, susceptibility to viral infections}	{Immunodeficiency 83, susceptibility to viral infections}	32972995
UNC93B1	Infectious disease	-	-	{Encephalopathy, acute, infection-induced (herpes-specific), susceptibility to, 1	32972995
IRF3	Infectious disease	-	{Encephalopathy, acute, infection-induced (herpes-specific), susceptibility to, 7}	-	32972995
IRF9	Infectious disease	-		Immunodeficiency 65, susceptibility to viral infections	32972995
TRAF3	Infectious disease	-	{?Encephalopathy, acute, infection-induced (herpes-specific), susceptibility to, 5}	-	32972995
IKBKG	Infectious disease	-	Incontinentia pigmenti (X-linked)	Immunodeficiency 33, et al. (X-linked)	32972995
STAT2	Infectious disease	-	-	Immunodeficiency 44, et al.	32972995
PLP1	Neurological disease	-	-	Pelizaeus-Merzbacher disease (X-linked)	38582621
HFE	Gastrointestinal disease	3	-	Hemochromatosis, type 1	29620054
HAMP	Gastrointestinal disease	-	-	Hemochromatosis, type 2B	29620054
TFR2	Gastrointestinal disease	-	-	Hemochromatosis, type 3	29620054
SLC40A1	Gastrointestinal disease	-	Hemochromatosis, type 4	-	29620054
VDR	Gastrointestinal disease	-	-	Rickets, vitamin D-resistant, type IIA	29620054
CTLA4	Gastrointestinal disease	-	Immune dysregulation with autoimmunity, immunodeficiency, and lymphoproliferation, et al.	-	29620054
HFE2	Gastrointestinal disease	-		Hemochromatosis, type 2A	29620054
NOD2	Gastrointestinal disease	-	Blau syndrome	-	17484863
IL23R	Gastrointestinal disease	-	-	-	17484863
CARD9	Infectious disease	-	-	Immunodeficiency 103, susceptibility to fungal infection	38710903
SPINK1	Gastrointestinal disease	-	Pancreatitis, hereditary, et al.	Tropical calcific pancreatitis, et al.	30660731
PRSS2	Gastrointestinal disease	-	{Pancreatitis, chronic, protection against}	-	30660731
CPA1	Gastrointestinal disease	-	-	-	30660731
CASR	Gastrointestinal disease	-	Hyperparathyroidism, neonatal, et al.	Hyperparathyroidism, neonatal	30660731
CLDN2	Gastrointestinal disease	-	-	?Azoospermia, obstructive, with nephrolithiasis (X-linked)	30660731
LOC475521 (PRSS1)	Gastrointestinal disease	-	Pancreatitis, hereditary	-	30660731
LOC478220 (CTRC)	Gastrointestinal disease	-	{Pancreatitis, chronic, susceptibility to}	-	30660731
DCHS1	Cardiovascular disease	-	Mitral valve prolapse 2	Van Maldergem syndrome 1	32201287
DZIP1	Cardiovascular disease	-	?Mitral valve prolapse 3	Spermatogenic failure 47	32201287
FLNA	Cardiovascular disease	-	Heterotopia, periventricular, 1, et al.	Congenital short bowel syndrome, et al.	32201287
NOTCH1	Cardiovascular disease	-	Aortic valve disease 1, et al.	-	22424232
RNF213	Cardiovascular disease	-	{Moyamoya disease 2, susceptibility to}	{Moyamoya disease 2, susceptibility to}	21799892
AIP	Cancer	-	Pituitary adenoma 1, multiple types	-	29162654
ALK	Cancer	-	-	-	29162654
FH	Cancer	-	Leiomyomatosis and renal cell cancer	Fumarase deficiency	29162654
FLCN	Cancer	-	Pneumothorax, primary spontaneous, et al.	気胸	29162654
PTCH1	Cancer	-	Basal cell nevus syndrome 1, et al.	-	29162654
MET	Cancer	-	{Osteofibrous dysplasia, susceptibility to}	?Deafness, autosomal recessive 97	29162654
SQSTM1	Cancer	-	Paget disease of bone 3, et al.	Neurodegeneration with ataxia, dystonia, and gaze palsy, childhood-onset	28338660
ERCC2	Cancer	-	-	Xeroderma pigmentosum, group D, et al.	28338660
BAP1	Cancer	-	Tumor predisposition syndrome 1, et al.	-	35764097
SMARCB1	Cancer	-	Coffin-Siris syndrome 3, et al.	-	35764097
RABL3	Cancer	-	{?Pancreatic cancer, susceptibility to, 5}	-	31406347
COL1A1	Musculoskeletal disorder	-	Osteogenesis imperfecta, type I, et al.	-	30858824
COL1A2	Musculoskeletal disorder	-	Osteogenesis imperfecta, type II, et al.	Ehlers-Danlos syndrome, cardiac valvular type	30858824
PLS3	Musculoskeletal disorder	-	Diaphragmatic hernia 5, X-linked (X-linked)	-	30858824
MBTPS2	Musculoskeletal disorder	-	-	Osteogenesis imperfecta, type XIX, et al. (X-linked)	30858824
SLC6A3	Psychiatric disorder	-	-	Parkinsonism-dystonia, infantile, 1	25600112
DRD5	Psychiatric disorder	-	{Attention deficit-hyperactivity disorder, susceptibility to}, et al.	-	25600112
SLC6A4	Psychiatric disorder	-	{Obsessive-compulsive disorder}	-	25600112
SNAP25	Psychiatric disorder	-	?Myasthenic syndrome, congenital, 18	-	25600112
SLC9A9	Psychiatric disorder	-	{?Autism susceptibility 16}	-	25600112
GIT1	Psychiatric disorder	-	-	-	25600112
NOS1	Psychiatric disorder	-	-	-	25600112
ADGRL3	Psychiatric disorder	-	-	-	25600112
MAOA	Psychiatric disorder	-	-	Brunner syndrome, et al. (X-linked)	28867940
COMT	Psychiatric disorder	-	{Schizophrenia, susceptibility to}	-	28867940
BDNF	Psychiatric disorder	-	-	-	28867940
HTR1A	Psychiatric disorder	-	?Periodic fever, menstrual cycle dependent	-	28867940
CACNA1C	Psychiatric disorder	-	Long QT syndrome 8, et al.	-	31907381
CLOCK	Psychiatric disorder	-		-	31907381
KCNT1	Neurological disease	-	Epilepsy nocturnal frontal lobe, 5, et al.	-	26597089
KCNQ2	Neurological disease	-	Developmental and epileptic encephalopathy 7, et al.	-	26597089
CDKL5	Neurological disease	-	Developmental and epileptic encephalopathy 2 (X-linked)	-	26597089
STXBP1	Neurological disease	-	Developmental and epileptic encephalopathy 4	Developmental and epileptic encephalopathy 4	26597089
SLC6A1	Neurological disease	-	Myoclonic-atonic epilepsy	-	26597089
GRIN2A	Neurological disease	-	Epilepsy, focal, with speech disorder and with or without impaired intellectual development	-	26597089
DPYD	Psychiatric disorder	-	-	Dihydropyrimidine dehydrogenase deficiency	29998117
TRRAP	Psychiatric disorder	-	Developmental delay with or without dysmorphic facies and autism	-	29998117
VPS39	Psychiatric disorder	-		-	29998117
SETD1A	Psychiatric disorder	-	Neurodevelopmental disorder with speech impairment and dysmorphic facies, et al.	-	29998117
TAF13	Psychiatric disorder	-	-	Intellectual developmental disorder, autosomal recessive 60	29998117
APP	Psychiatric disorder	-	Alzheimer disease 1, familial, et al.	-	32112059
PSEN1	Psychiatric disorder	-	Alzheimer disease, type 3, et al.	-	32112059
PSEN2	Psychiatric disorder	-	Alzheimer disease-4, et al.	-	32112059
APOE	Psychiatric disorder	-	Alzheimer disease 2	Sea-blue histiocyte disease	32112059
DIO2	Endocrine disease	-	-	-	32038483
THRA	Endocrine disease	-	Hypothyroidism, congenital, nongoitrous, 6	-	32038483
THRB	Endocrine disease	-	Thyroid hormone resistance, et al.	Thyroid hormone resistance, autosomal recessive	32038483
KCNJ11	Endocrine disease	-	Hyperinsulinemic hypoglycemia, familial, 2, et al.	Hyperinsulinemic hypoglycemia, familial, 2	27035557
SLC2A2	Endocrine disease	-	{Diabetes mellitus, noninsulin-dependent}	Fanconi-Bickel syndrome	27035557
HNF1A	Endocrine disease	3	MODY, type III, et al.	{Diabetes mellitus, insulin-dependent}	27035557
HNF4A	Endocrine disease	-	MODY, type I, et al.	-	27035557
HNF1B	Endocrine disease	-	Renal cysts and diabetes syndrome, et al.	-	27035557
PDX1	Endocrine disease	-	{Diabetes mellitus, type II, susceptibility to}	Pancreatic agenesis 1	27035557
NEUROD1	Endocrine disease	-	{Type 2 diabetes mellitus, susceptibility to}	-	27035557
WFS1	Endocrine disease	-	Wolfram-like syndrome, autosomal dominant, et al.	Wolfram syndrome 1	27035557
PPARG	Endocrine disease	-	Insulin resistance, severe, digenic, et al.	Obesity, severe	27035557
INS	Endocrine disease	-	Diabetes mellitus, permanent neonatal 4, et al.	Diabetes mellitus, permanent neonatal 4	27035557
SLC16A2	Endocrine disease	-	Allan-Herndon-Dudley syndrome (X-linked)	-	32038483
SECISBP2	Endocrine disease	-	-	Thyroid hormone metabolism, abnormal, 1	32038483
FOXP3	Endocrine disease	-	-	Immunodysregulation, polyendocrinopathy, and enteropathy, X-linked (X-linked)	27474216
STAT1	Endocrine disease	-	Immunodeficiency 31A, mycobacteriosis, autosomal dominant, e al.	Immunodeficiency 31B, mycobacterial and viral infections, autosomal recessive	27474216
ADAMTSL3	Morphology (dog)	-	-	-	30940804
GORAB	Morphology (dog)	-	-	Geroderma osteodysplasticum	30940804
CHSY3	Morphology (dog)	-	-	-	30940804
ESR1	Morphology (dog)	-	{Migraine, susceptibility to}	Estrogen resistance	30940804
TBX3	Morphology (dog)	-	Ulnar-mammary syndrome	-	30940804
MED13L	Morphology (dog)	-	Impaired intellectual development and distinctive facial features with or without cardiac defects	-	30940804
RNFT2	Morphology (dog)	-	-	-	30940804
IRS4	Morphology (dog)	-	-	Hypothyroidism, congenital, nongoitrous, 9 (X-linked)	30940804
IGSF1	Morphology (dog)	-	-	Hypothyroidism, central, and testicular enlargement (X-linked)	30940804
RIMS1	Morphology (dog)	-	-	-	30940804
KCNQ5	Morphology (dog)	-	Intellectual developmental disorder, autosomal dominant 46	-	30940804
IGF2BP2	Morphology (dog)	-	{Diabetes mellitus, noninsulin-dependent, susceptibility to}	-	30940804
MITF	Morphology (dog)	-	Waardenburg syndrome, type 2A, et al.	COMMAD syndrome	30940804
G6PC2	Blood test parameter (dog)	-	-	-	32300138
SLC2A9	Urological disease	-	Hypouricemia, renal, 2, et al.	Hypouricemia, renal, 2, et al.	19926891
ACP4	Dental disease	-	-	Amelogenesis imperfecta, type IJ	30877375
ENAM	Dental disease	-	Amelogenesis imperfecta, type IB	Amelogenesis imperfecta, type IC	30877375
CCDC39	Respiratory disease	-	-	Ciliary dyskinesia, primary, 14	21131972
VCP	Psychiatric disorder	-	Frontotemporal dementia and/or amyotrophic lateral sclerosis 6, et al.	-	33004675
ABCC6	Cardiovascular disease	-	Pseudoxanthoma elasticum	Pseudoxanthoma elasticum, et al.	12176944
HMGA2	Morphology (dog)	-	Silver-Russell syndrome 5	-	30940804
FGF4	Morphology (dog)	-	-	-	30940804
STC2	Morphology (dog)	-	-	-	30940804
GHR	Morphology (dog)	-	Growth hormone insensitivity, partial, et al.	Laron dwarfism, et al.	30940804
SMAD2	Morphology (dog)	-	Loeys-Dietz syndrome 6, et al.	-	30940804
LCORL	Morphology (dog)	-	-	-	30940804
TYK2	Infectious disease	-	-	Immunodeficiency 35	30578352
GPT	Blood test parameter (dog)	-	-	-	32300138
NR3C2	Cardiovascular disease	-	Pseudohypoaldosteronism type I, autosomal dominant	-	22424232
SCNN1A	Cardiovascular disease	-	Bronchiectasis with or without elevated sweat chloride 2	Pseudohypoaldosteronism, type IB1, autosomal recessive	22424232
SCNN1B	Cardiovascular disease	-	Liddle syndrome 1, et al.	Pseudohypoaldosteronism, type IB2, autosomal recessive	22424232
SCNN1G	Cardiovascular disease	-	Liddle syndrome 2, et al.	Pseudohypoaldosteronism, type IB3, autosomal recessive	22424232
WNK1	Cardiovascular disease	-	Pseudohypoaldosteronism, type IIC	Neuropathy, hereditary sensory and autonomic, type II	22424232
WNK4	Cardiovascular disease	-	Pseudohypoaldosteronism, type IIB	-	22424232
KLHL3	Cardiovascular disease	-	Pseudohypoaldosteronism, type IID	Pseudohypoaldosteronism, type IID	22424232
CUL3	Cardiovascular disease	-	Neurodevelopmental disorder with or without autism or seizures, et al.	-	22424232
POMC	Metabolic disease	-	{Obesity, early-onset, susceptibility to}	Obesity, adrenal insufficiency, and red hair due to POMC deficiency	34333593
ACMG, American College of Medical Genetics. OMIM, Online Mendelian Inheritance in Man.

### Sheet: Table S2
Table S2. Sample number, abbreviation, and clade of breeds analyzed in this study.
Breed	Abbreviation	Clade	Total	Female	Male
Airedale Terrier	AiT	Terrier	8	3	5
Akita	Akita	Asian Spitz	13	5	8
Alaskan Malamute	AM	Asian Spitz	1	0	1
American Cocker Spaniel	ACS	Spaniel	73	37	36
American Pit Bull Terrier	APBT	NA	5	1	4
American Staffordshire Terrier	AST	European Mastiff	1	0	1
Australian Labradoodle	AL	NA	1	0	1
Australian Shepherd	AS	UK Rural	2	2	0
Australian Terrier	AuT	Terrier	1	0	1
Basenji	Basenji	NA	5	3	2
Basset Hound	BH	Scent Hound	1	1	0
Beagle	Beagle	Scent Hound	76	38	38
Bearded Collie	BeC	UK Rural	1	0	1
Bedlington Terrier	BT	Terrier	1	1	0
Belgian Shephrd Dog Groenendael	BSDG	NA	1	0	1
Belgian Shephrd Dog Tervueren	BSDT	NA	1	1	0
Berger Malinois	BeM	NA	1	0	1
Bernese Mountain Dog	BMD	Alpine	46	19	27
Bichon Frise	BiF	Poodle	21	14	7
Bolognese	Bolognese	NA	2	1	1
Bordeaux Mastiff	BoM	NA	1	0	1
Border Collie	BoC	UK Rural	55	21	34
Borzoi	Borzoi	UK Rural	9	6	3
Boston Terrier	BoT	European Mastiff	85	42	43
Bouvier des Flandres	BoF	Continental Herder	1	0	1
Boxer	Boxer	European Mastiff	9	4	5
Brittany Spaniel	BS	NA	6	4	2
Brussels Griffon	BG	Toy Spitz	6	2	4
Bull Terrier	BuT	European Mastiff	1	0	1
Bulldog	Bulldog	European Mastiff	16	9	7
Cairn Terrier	CT	Terrier	27	13	14
Cavalier King Charles Spaniel	CKCS	Spaniel	89	46	43
Chihuahua	Chihuahua	American Toy	622	319	303
Chinese Crested Dog	CCD	American Toy	7	3	4
Dachshund_Kaninchen	DK	Scent Hound	50	37	13
Dachshund_Miniature	DM	Scent Hound	985	468	517
Dachshund_Unknown	DU	Scent Hound	6	2	4
Dachshund_Wire-haired	DW	Scent Hound	4	1	3
Dalmatian	Dalmatian	Pointer Setter	9	3	6
Dandie Dinmont Terrier	DDT	NA	2	2	0
Doberman	Doberman	Drover	11	7	4
Dogo Argentino	DA	NA	1	1	0
English Cocker Spaniel	ECS	Spaniel	15	4	11
English Setter	ES	Pointer Setter	4	3	1
English Springer Spaniel	ESS	Spaniel	3	2	1
Flat-coated Retriever	FR	Retriever	13	9	4
French Bulldog	FB	European Mastiff	210	87	123
German Shepherd Dog	GSD	New World	14	10	4
Golden Retriever	GR	Retriever	98	47	51
Great Dane	GD	European Mastiff	7	3	4
Great Pyrenees	GP	Mediterranean	12	4	8
Havanese	Havanese	Poodle	1	0	1
Hokkaido	Hokkaido	NA	2	0	2
Irish setter	IS	Pointer Setter	1	1	0
Irish Terrier	IT	Terrier	1	0	1
Irish Wolfhound	IW	UK Rural	1	0	1
Italian Greyhound	IG	UK Rural	66	30	36
Jack Russell Terrier	JRT	Terrier	127	62	65
Japanese Chin	JC	Asian Toy	11	2	9
Japanese Spitz	JS	NA	20	13	7
Japanese Terrier	JT	NA	1	0	1
Kai	Kai	NA	4	1	3
Kishu	Kishu	NA	1	1	0
Kooikerhondje	Kooikerhondje	NA	2	2	0
Labrador Retriever	LR	Retriever	115	62	53
Lakeland Terrier	LT	NA	5	3	2
Large Munsterlander	LM	Pointer Setter	1	0	1
Leonberger	Leonberger	Mediterranean	1	1	0
Lhasa Apso	LA	Asian Toy	3	1	2
Maltese	Maltese	Poodle	132	67	65
Miniature Bull Terrier	MBT	European Mastiff	3	1	2
Miniature Pinscher	MP	Pinscher	61	29	32
Mix	Mix	Mix	499	263	236
Newfoundland dog	ND	Retriever	4	1	3
Norfolk Terrier	NfT	Terrier	20	11	9
Norwich Terrier	NwT	Terrier	4	3	1
Old English Sheepdog	OES	UK Rural	1	1	0
Papillon	Papillon	Toy Spitz	168	90	78
Pekingese	Pekingese	Asian Toy	24	7	17
Pekingese_Yunbanchen	PY	Asian Toy	1	1	0
Petit Basset Griffon Vendeen	PBGV	NA	1	0	1
Petit Brabancon	PB	NA	2	0	2
Pointer	Pointer	Pointer Setter	2	1	1
Polish Lowland Sheepdog	PLS	NA	1	1	0
Pomeranian	Pomeranian	Small Spitz	214	111	103
Poodle_Miniature	PM	Poodle	3	2	1
Poodle_Standard	PS	Poodle	13	3	10
Poodle_Toy	PT	Poodle	798	395	403
Portuguese Water Dog	PWD	Poodle	1	1	0
Prague Ratter	PR	NA	1	1	0
Pug	Pug	Toy Spitz	105	47	58
Rottweiler	Rottweiler	Drover	3	0	3
Saint Bernard	SB	Alpine	3	1	2
Saluki	Saluki	Mediterranean	8	3	5
Samoyed	Samoyed	NA	3	2	1
Schipperke	Schipperke	Toy Spitz	2	0	2
Schnauzer_Miniature	SM	Schnauzer	176	82	94
Schnauzer_Standard	ScS	Schnauzer	1	0	1
Scottish Terrier	ScT	Terrier	12	6	6
Sealyham Terrier	SeT	NA	2	2	0
Shetland Sheepdog	ShS	UK Rural	101	53	48
Shiba	Shiba	Asian Spitz	243	142	101
Shih Tzu	ShT	Asian Toy	212	95	117
Shikoku	Shikoku	NA	1	1	0
Shorthaired Hungarian Vizsla	SHV	NA	1	1	0
Siberian Husky	SH	Asian Spitz	17	12	5
Slughi	Slughi	NA	1	1	0
Tibetan Spaniel	TS	Asian Toy	4	4	0
Tibetan Terrier	TT	NA	2	1	1
Toy Manchester Terrier	TMT	Pinscher	6	4	2
Weimaraner	Weimaraner	Pointer Setter	9	3	6
Welsh Corgi_Cardigan	WCC	UK Rural	5	3	2
Welsh Corgi_Pembroke	WCP	UK Rural	131	67	64
Welsh Terrier	WT	NA	5	0	5
West Highland White Terrier	WHWT	Terrier	41	24	17
Whippet	Whippet	UK Rural	7	2	5
White Swiss Shepherd Dog	WSSD	NA	4	3	1
Wire Fox Terrier	WFT	Terrier	11	9	2
Yorkshire Terrier	YT	Terrier	262	129	133

### Sheet: Table S3
Table S3. Anntation of pathogenic variants detected in this study.
ID	Chr	Posititon	Ref	Alt	Gene	Transcript ID	Impact of SnpEff	Detailed annotation	HGVS.c	HGVS.p	Final annotation
1_42160969_G_A	1	42160969	G	A	ESR1	NM_001286958.1	MODERATE	missense_variant&splice_region_variant	c.763G>A	p.Gly255Arg	NS_pathogenic
1_96912183_GA_G	1	96912183	GA	G	SECISBP2	XM_022422095.1	HIGH	frameshift_variant	c.1299delT	p.Gln434fs	LoF
1_106051995_G_GC	1	106051995	G	GC	ACP4	XM_541473.2	HIGH	frameshift_variant	c.1189dupG	p.Ala397fs	LoF
1_106054788_C_CG	1	106054788	C	CG	ACP4	XM_541473.2	HIGH	frameshift_variant	c.378dupC	p.Glu127fs	LoF
1_110174270_G_A	1	110174270	G	A	ERCC2	XM_541562.6	HIGH	splice_acceptor_variant&intron_variant	c.6-1G>A		LoF
1_110182737_G_A	1	110182737	G	A	ERCC2	XM_541562.6	MODERATE	missense_variant	c.1129G>A	p.Glu377Lys	NS_pathogenic
1_110188791_C_T	1	110188791	C	T	ERCC2	XM_541562.6	MODERATE	missense_variant	c.1799C>T	p.Ala600Val	NS_pathogenic
1_114474289_TC_CA	1	114474289	TC	CA	RYR1	XM_003638834.4	MODERATE	missense_variant	c.13480_13481delGAinsTG	p.Glu4494Trp	NS_pathogenic
1_114530828_CG_C	1	114530828	CG	C	RYR1	XM_003638834.4	HIGH	frameshift_variant	c.7192delC	p.Arg2398fs	LoF
1_114533108_GC_G	1	114533108	GC	G	RYR1	XM_003638834.4	HIGH	frameshift_variant	c.6791delG	p.Gly2264fs	LoF
1_114541574_GC_G	1	114541574	GC	G	RYR1	XM_003638834.4	HIGH	frameshift_variant	c.5498delG	p.Gly1833fs	LoF
2_50005371_G_A	2	50005371	G	A	HTR1A	NM_001012397.1	MODERATE	missense_variant	c.1178C>T	p.Ser393Phe	NS_pathogenic
2_64644973_CCA_C	2	64644973	CCA	C	NOD2	NM_001287039.1	HIGH	frameshift_variant	c.2783_2784delTG	p.Val928fs	LoF
2_64655739_AG_A	2	64655739	AG	A	NOD2	NM_001287039.1	HIGH	frameshift_variant	c.1483delC	p.Leu495fs	LoF
2_82076706_C_T	2	82076706	C	T	CTRC	XM_847086.4	HIGH	splice_donor_variant&intron_variant	c.639+1G>A		LoF
3_312131_TT_AA	3	312131	TT	AA	APC	XM_014111995.2	HIGH	stop_gained	c.462_463delAAinsTT	p.GluLys154*	LoF
3_55565511_G_GA	3	55565511	G	GA	ADAMTSL3	XM_022416996.1	HIGH	frameshift_variant	c.1621dupA	p.Ser541fs	LoF
3_55681468_T_TG	3	55681468	T	TG	ADAMTSL3	XM_022416996.1	HIGH	frameshift_variant	c.4471dupG	p.Ala1491fs	LoF
3_91267734_AACAG_A	3	91267734	AACAG	A	LCORL	XM_022416410.1	HIGH	frameshift_variant	c.1873_1876delGACA	p.Asp625fs	LoF
3_91268145_TTC_T	3	91268145	TTC	T	LCORL	XM_022416410.1	HIGH	frameshift_variant	c.2282_2283delCT	p.Ser761fs	LoF
4_2560723_C_T	4	2560723	C	T	RYR2	XM_022417969.1	MODERATE	missense_variant	c.6617G>A	p.Arg2206His	NS_pathogenic
4_34558288_T_TA	4	34558288	T	TA	BMPR1A	NM_001145150.1	HIGH	frameshift_variant&stop_gained	c.388_389insA	p.Cys130fs	LoF
5_24193080_CT_C	5	24193080	CT	C	ATM	NM_001130828.1	HIGH	frameshift_variant	c.8442delA	p.Glu2815fs	LoF
5_24267507_CTT_C	5	24267507	CTT	C	ATM	NM_001130828.1	HIGH	frameshift_variant	c.1884_1885delAA	p.Arg629fs	LoF
6_10565479_AC_A	6	10565479	AC	A	TRRAP	XM_014114282.2	HIGH	frameshift_variant	c.7009delG	p.Val2337fs	LoF
6_10579566_T_TA	6	10579566	T	TA	TRRAP	XM_014114282.2	HIGH	frameshift_variant	c.4793dupT	p.Leu1598fs	LoF
6_17243573_G_A	6	17243573	G	A	SETD1A	XM_014114365.2	MODERATE	missense_variant	c.316C>T	p.Arg106Trp	NS_pathogenic
6_22216374_A_T	6	22216374	A	T	PALB2	XM_845578.5	HIGH	stop_gained	c.1081A>T	p.Arg361*	LoF
6_22220035_C_T	6	22220035	C	T	PALB2	XM_845578.5	HIGH	stop_gained	c.2596C>T	p.Gln866*	LoF
6_27823782_C_A	6	27823782	C	A	ABCC6	XM_547113.6	MODERATE	missense_variant	c.1613C>A	p.Ser538Tyr	NS_pathogenic
6_27828332_C_T	6	27828332	C	T	ABCC6	XM_547113.6	MODERATE	missense_variant	c.2015C>T	p.Ser672Phe	NS_pathogenic
6_32614155_G_T	6	32614155	G	T	GRIN2A	XM_022420077.1	MODERATE	missense_variant	c.1990G>T	p.Gly664Cys	NS_pathogenic
6_32662960_G_A	6	32662960	G	A	GRIN2A	XM_022420077.1	MODERATE	missense_variant	c.2537G>A	p.Arg846His	NS_pathogenic
6_32667387_C_G	6	32667387	C	G	GRIN2A	XM_022420077.1	HIGH	stop_gained	c.2934C>G	p.Tyr978*	LoF
6_38876334_G_A	6	38876334	G	A	TSC2	XM_005621715.3	HIGH	stop_gained	c.2926C>T	p.Arg976*	LoF
6_38892771_C_G	6	38892771	C	G	TSC2	XM_005621715.3	MODERATE	missense_variant	c.771G>C	p.Trp257Cys	NS_pathogenic
6_52452188_CG_C	6	52452188	CG	C	DPYD	XM_022420437.1	HIGH	frameshift_variant	c.2522delG	p.Arg841fs	LoF
7_2166327_G_T	7	2166327	G	T	CACNA1S	XM_843592.6	HIGH	stop_gained	c.4462G>T	p.Glu1488*	LoF
7_43720233_C_T	7	43720233	C	T	SMAD2	XM_022421405.1	MODERATE	missense_variant	c.5C>T	p.Ser2Leu	NS_pathogenic
8_3673962_A_T	8	3673962	A	T	MYH7	NM_001113711.1	HIGH	splice_donor_variant&intron_variant	c.1278+2T>A		LoF
8_46540140_G_C	8	46540140	G	C	PSEN1	NM_001002943.2	MODERATE	missense_variant	c.667G>C	p.Ala223Pro	NS_pathogenic
9_1486587_T_A	9	1486587	T	A	RNF213	XM_014116240.2	HIGH	stop_gained	c.3190A>T	p.Arg1064*	LoF
9_1488171_TG_T	9	1488171	TG	T	RNF213	XM_014116240.2	HIGH	frameshift_variant	c.2403delC	p.Thr802fs	LoF
9_1489676_C_A	9	1489676	C	A	RNF213	XM_014116240.2	HIGH	stop_gained	c.2110G>T	p.Glu704*	LoF
9_20008827_ACTAAT_A	9	20008827	ACTAAT	A	BRCA1	NM_001013416.1	HIGH	frameshift_variant	c.5044_5048delCTAAT	p.Leu1682fs	LoF
9_20226606_TGGAGG_T	9	20226606	TGGAGG	T	WNK4	XM_548082.6	HIGH	frameshift_variant	c.2747_2751delCCTCC	p.Pro916fs	LoF
9_22473696_G_GC	9	22473696	G	GC	THRA	NM_001286862.1	HIGH	frameshift_variant	c.787dupG	p.Ala263fs	LoF
9_22475544_C_T	9	22475544	C	T	THRA	NM_001286862.1	HIGH	stop_gained	c.554G>A	p.Trp185*	LoF
9_33293108_T_G	9	33293108	T	G	RAD51C	XM_022423222.1	MODERATE	missense_variant	c.272T>G	p.Ile91Arg	NS_pathogenic
9_34854324_G_GC	9	34854324	G	GC	BRIP1	XM_847556.5	HIGH	frameshift_variant	c.630dupC	p.Gly211fs	LoF
9_34983352_T_A	9	34983352	T	A	BRIP1	XM_847556.5	HIGH	stop_gained	c.3299T>A	p.Leu1100*	LoF
9_38243081_G_GGTTT	9	38243081	G	GGTTT	RAD51D	XM_548263.6	HIGH	splice_donor_variant&intron_variant	c.263_263+1insGTTT		LoF
9_41585306_C_G	9	41585306	C	G	NF1	XM_022423324.1	MODERATE	missense_variant	c.4351G>C	p.Ala1451Pro	NS_pathogenic
9_41611046_G_A	9	41611046	G	A	NF1	XM_022423324.1	MODERATE	missense_variant	c.3445C>T	p.Arg1149Trp	NS_pathogenic
9_49008259_G_GTCAA	9	49008259	G	GTCAA	NOTCH1	XM_005625433.1	HIGH	frameshift_variant&stop_gained	c.3936_3937insCAAT	p.Glu1313fs	LoF
9_49012335_G_A	9	49012335	G	A	NOTCH1	XM_005625433.1	HIGH	splice_acceptor_variant&intron_variant	c.5611-1G>A		LoF
9_49539031_G_A	9	49539031	G	A	KCNT1	XM_022423613.1	HIGH	stop_gained	c.2830C>T	p.Arg944*	LoF
10_1814401_A_G	10	1814401	A	G	CDK4	XM_844780.5	MODERATE	missense_variant	c.476T>C	p.Phe159Ser	NS_pathogenic
10_49834735_TCCTC_T	10	49834735	TCCTC	T	MSH6	XM_531814.6	HIGH	frameshift_variant	c.3028_3031delCCCT	p.Pro1010fs	LoF
11_1861310_G_A	11	1861310	G	A	SQSTM1	XM_022425091.1	HIGH	splice_donor_variant&intron_variant	c.780+2C>T		LoF
11_18624691_C_T	11	18624691	C	T	CHSY3	XM_538613.6	MODERATE	missense_variant	c.1057C>T	p.Arg353Cys	NS_pathogenic
11_25341231_C_T	11	25341231	C	T	KLHL3	XM_022425323.1	MODERATE	missense_variant	c.1396G>A	p.Gly466Arg	NS_pathogenic
11_41225799_G_GC	11	41225799	G	GC	CDKN2A	XM_014117791.1	HIGH	frameshift_variant	c.257dupG	p.Thr87fs	LoF
11_56195840_C_T	11	56195840	C	T	TGFBR1	XM_014117881.2	HIGH	stop_gained	c.463C>T	p.Arg155*	LoF
13_37927277_G_GC	13	37927277	G	GC	GPT	XM_022426516.1	HIGH	frameshift_variant	c.1252dupC	p.Arg418fs	LoF
13_59946492_ACTTTC_A	13	59946492	ACTTTC	A	ENAM	XM_539305.4	HIGH	frameshift_variant	c.1992_1996delTTTCC	p.Phe665fs	LoF
14_19907165_C_CGTCCG	14	19907165	C	CGTCCG	COL1A2	NM_001003187.1	HIGH	frameshift_variant	c.1909_1913dupGGTCC	p.Gly639fs	LoF
15_15024108_C_T	15	15024108	C	T	MUTYH	XM_022428011.1	HIGH	stop_gained	c.892C>T	p.Gln298*	LoF
15_15025022_A_AC	15	15025022	A	AC	MUTYH	XM_022428011.1	HIGH	frameshift_variant	c.1401dupC	p.Phe468fs	LoF
16_44619465_G_A	16	44619465	G	A	TLR3	XM_022404183.1	HIGH	stop_gained	c.2251C>T	p.Gln751*	LoF
17_15881755_C_T	17	15881755	C	T	APOB	XM_005630596.1	HIGH	stop_gained	c.11726G>A	p.Trp3909*	LoF
17_15894757_T_TCTGAG	17	15894757	T	TCTGAG	APOB	XM_005630596.1	HIGH	frameshift_variant	c.3503_3504insCTCAG	p.Leu1169fs	LoF
17_15904092_T_C	17	15904092	T	C	APOB	XM_005630596.1	HIGH	splice_acceptor_variant&intron_variant	c.1879-2A>G		LoF
18_42283974_G_A	18	42283974	G	A	MYBPC3	NM_001048106.1	MODERATE	missense_variant	c.2548G>A	p.Gly850Ser	NS_pathogenic
18_42285201_G_A	18	42285201	G	A	MYBPC3	NM_001048106.1	HIGH	stop_gained	c.2660G>A	p.Trp887*	LoF
18_46601287_G_A	18	46601287	G	A	KCNQ1	XM_022405121.1	HIGH	stop_gained	c.608G>A	p.Trp203*	LoF
18_49831985_G_T	18	49831985	G	T	UNC93B1	XM_540813.6	MODERATE	missense_variant	c.971G>T	p.Gly324Val	NS_pathogenic
18_52349719_G_GC	18	52349719	G	GC	MEN1	NM_001081508.2	HIGH	frameshift_variant	c.888dupC	p.Thr297fs	LoF
18_52351927_G_T	18	52351927	G	T	MEN1	NM_001081508.2	HIGH	stop_gained	c.1435G>T	p.Glu479*	LoF
20_41944358_G_A	20	41944358	G	A	MYL3	XM_014122361.2	MODERATE	missense_variant	c.289G>A	p.Glu97Lys	NS_pathogenic
20_50765765_G_C	20	50765765	G	C	TYK2	XM_022407058.1	MODERATE	missense_variant	c.2755G>C	p.Val919Leu	NS_pathogenic
20_57565795_C_A	20	57565795	C	A	STK11	XM_005633151.3	MODERATE	missense_variant&splice_region_variant	c.862G>T	p.Gly288Trp	NS_pathogenic
20_57578730_C_T	20	57578730	C	T	STK11	XM_005633151.3	HIGH	splice_donor_variant&intron_variant	c.290+1G>A		LoF
22_207043_G_A	22	207043	G	A	ATP7B	NM_001025267.1	MODERATE	missense_variant	c.2200G>A	p.Asp734Asn	NS_pathogenic
23_6907571_TC_T	23	6907571	TC	T	MLH1	XM_005634229.3	HIGH	frameshift_variant	c.685delC	p.Leu229fs	LoF
23_8310348_GGA_G	23	8310348	GGA	G	SCN5A	NM_001002994.1	HIGH	frameshift_variant	c.3025_3026delTC	p.Ser1009fs	LoF
23_39111262_A_G	23	39111262	A	G	SLC9A9	XM_022408718.1	MODERATE	missense_variant	c.775T>C	p.Ser259Pro	NS_pathogenic
24_31888099_A_C	24	31888099	A	C	HNF4A	XM_022408885.1	MODERATE	missense_variant	c.406A>C	p.Lys136Gln	NS_pathogenic
24_47066734_G_A	24	47066734	G	A	KCNQ2	XM_014107242.2	MODERATE	missense_variant	c.1511C>T	p.Ser504Leu	NS_pathogenic
24_47066759_C_T	24	47066759	C	T	KCNQ2	XM_014107242.2	MODERATE	missense_variant	c.1486G>A	p.Val496Met	NS_pathogenic
24_47067136_A_C	24	47067136	A	C	KCNQ2	XM_014107242.2	HIGH	splice_donor_variant&intron_variant	c.1427+2T>G		LoF
25_7775202_C_CT	25	7775202	C	CT	BRCA2	NM_001006653.4	HIGH	frameshift_variant	c.2248dupA	p.Ser750fs	LoF
25_7775218_AGT_A	25	7775218	AGT	A	BRCA2	NM_001006653.4	HIGH	frameshift_variant	c.2231_2232delAC	p.His744fs	LoF
26_11698761_G_A	26	11698761	G	A	TBX3	XM_014107740.2	HIGH	splice_donor_variant&intron_variant	c.1835+2C>T		LoF
26_22085370_CA_C	26	22085370	CA	C	CHEK2	XM_022410495.1	HIGH	frameshift_variant	c.551delT	p.Leu184fs	LoF
26_22857564_AT_A	26	22857564	AT	A	NF2	XM_005636424.3	HIGH	frameshift_variant	c.488delT	p.Leu163fs	LoF
26_22860686_A_T	26	22860686	A	T	NF2	XM_005636424.3	MODERATE	missense_variant	c.644A>T	p.Glu215Val	NS_pathogenic
26_22872910_C_T	26	22872910	C	T	NF2	XM_005636424.3	MODERATE	missense_variant	c.1006C>T	p.Arg336Trp	NS_pathogenic
26_37886187_G_A	26	37886187	G	A	PTEN	NM_001003192.1	MODERATE	missense_variant	c.370G>A	p.Ala124Thr	NS_pathogenic
27_38626807_AC_A	27	38626807	AC	A	SCNN1A	XM_005637254.3	HIGH	frameshift_variant	c.655delC	p.Gln219fs	LoF
27_38626933_TTGCC_T	27	38626933	TTGCC	T	SCNN1A	XM_005637254.3	HIGH	frameshift_variant	c.784_787delTGCC	p.Cys262fs	LoF
27_44655740_C_T	27	44655740	C	T	CACNA1C	XM_022411432.1	HIGH	stop_gained	c.3226C>T	p.Arg1076*	LoF
28_3970680_C_T	28	3970680	C	T	RET	NM_001197099.1	MODERATE	missense_variant	c.766G>A	p.Val256Met	NS_pathogenic
30_9172859_G_GTACC	30	9172859	G	GTACC	VPS39	XM_014109568.2	HIGH	frameshift_variant	c.1924_1925insGGTA	p.Pro642fs	LoF
30_9172863_A_ACT	30	9172863	A	ACT	VPS39	XM_014109568.2	HIGH	frameshift_variant	c.1920_1921insAG	p.Phe641fs	LoF
30_9172865_G_GTACCT	30	9172865	G	GTACCT	VPS39	XM_014109568.2	HIGH	frameshift_variant&stop_gained	c.1918_1919insAGGTA	p.Ser640fs	LoF
30_14660987_T_G	30	14660987	T	G	FBN1	NM_001287085.1	MODERATE	missense_variant	c.6722A>C	p.Asp2241Ala	NS_pathogenic
31_21365212_G_A	31	21365212	G	A	APP	NM_001006601.2	HIGH	stop_gained	c.2026C>T	p.Arg676*	LoF
31_35957174_G_T	31	35957174	G	T	TMPRSS2	XM_022413273.1	HIGH	stop_gained	c.231C>A	p.Cys77*	LoF
34_11211161_G_T	34	11211161	G	T	SLC6A3	NM_001136500.1	MODERATE	missense_variant	c.223G>T	p.Gly75Cys	NS_pathogenic
34_18371740_G_A	34	18371740	G	A	IGF2BP2	XM_014110450.2	MODERATE	missense_variant	c.1435C>T	p.Arg479Cys	NS_pathogenic
35_7521344_GATGCAGCTCT_G	35	7521344	GATGCAGCTCT	G	DSP	XM_545329.6	HIGH	frameshift_variant	c.5938_5947delCAGCTCTATG	p.Gln1980fs	LoF
35_7522969_TG_T	35	7522969	TG	T	DSP	XM_545329.6	HIGH	frameshift_variant	c.7561delG	p.Val2521fs	LoF
36_30506284_C_T	36	30506284	C	T	COL3A1	XM_845916.5	MODERATE	missense_variant	c.928C>T	p.Arg310Trp	NS_pathogenic
37_21994740_G_A	37	21994740	G	A	BARD1	XM_022415049.1	MODERATE	missense_variant	c.865C>T	p.Leu289Phe	NS_pathogenic
38_21183136_C_T	38	21183136	C	T	SDHC	XM_536140.5	HIGH	stop_gained&splice_region_variant	c.182G>A	p.Trp61*	LoF
X_37742238_G_A	X	37742238	G	A	MAOA	NM_001002969.1	MODERATE	missense_variant	c.1258G>A	p.Gly420Arg	NS_pathogenic
X_80484120_AT_A	X	80484120	AT	A	CLDN2	NM_001003089.1	HIGH	frameshift_variant	c.155delT	p.Met52fs	LoF
X_82290135_GTACCCCC_G	X	82290135	GTACCCCC	G	IRS4	XM_005641658.2	HIGH	frameshift_variant	c.2234_2240delGGGGGTA	p.Arg745fs	LoF
17_19431807_CGCGGCGGGGCCCT_C	17	19431807	CGCGGCGGGGCCCT	C	POMC	XM_022404519.1	HIGH	frameshift_variant	c.560_572delAGGGCCCCGCCGC	p.Gln187fs	LoF
Positions of HGVS.c and HGVS.p were based on the longest annotation among isoforms in RefSeq although only the annotation of the curated isoforms were used when available. LoF, loss of function variant. In_frame_indel, in-frame indel variant. NS_liftoverNG, missense variants of which genomic position could not be lifted to the human genome. NS_nonpathogenic, non-pathogenic missense variants of wh…

### Sheet: Table S4
Table S4. OMIA-registered variants in targeted genes in this study.
OMIA variant id	Gene	Phenotype in OMIA	Reference	Chromosome	Variant information	HGVS.c	HGVS.p	Detected in this study	Annotation in this study
54	RYR1	Malignant hyperthermia	CanFam3.1	1	g.114562165A>G	c.1643T>C	p.(V548A)	No	-
77	FLCN	Renal cystadenocarcinoma and nodular dermatofibrosis	CanFam3.1	5	g.42186445A>G	c.764A>G	p.(H255R)	No	-
82	PLP1	Tremor, X-linked	CanFam3.1	X	g.77200833A>C	c.110A>C	p.(H37P)	No	-
83	SLC2A9	Urolithiasis	CanFam3.1	3	g.69456869G>T	c.563G>T	p.(C188F)	Yes	NS_nonpathogenic
106	ATP7B	Wilson disease	CanFam3.1	22	g.225112G>A	c.4151G>A	p.(R1384Q)	Yes	NS_liftoverNG
266	CCDC39	Ciliary dyskinesia, primary	CanFam3.1	34	g.13952270G>A	c.286C>T	p.(R96*)	No	-
370	VDR	Vitamin D-deficiency rickets, type II	CanFam3.1	27	g.6895070del	c.462del	p.(P155Lfs*40)	No	-
452	ENAM	Amelogenesis imperfecta	CanFam3.1	13	g.59946493_59946497del	c.1991_1995delTTTCC	p.(F665Rfs*3)	Yes	LoF
762	COL1A2	Osteogenesis imperfecta, COL1A2-related	CanFam3.1	14	g.(19918265_19918268delinsTGTCATTGG)	c.3656_3859delinsTGTCATTGG	p.(L1286Cfs*31)	No	-
809	POMC	Obesity	CanFam3.1	17	g.19431807_19431821del	c.561_575del	p.(E188fs)	No	-
852	COL1A2	Osteogenesis imperfecta, COL1A2-related	CanFam3.1	14	g.19898487G>A	c.936+1G>A		No	-
959	COL1A1	Osteogenesis imperfecta, type III, COL1A1-related	CanFam3.1	9	g.26193593C>G	c.1145G>C	p.(G382A)	No	-
1044	ENAM	Amelogenesis imperfecta	CanFam3.1	13	g.59945218C>T	c.716C>T	p.(P239L)	No	-
1114	COL1A2	Osteogenesis imperfecta, COL1A2-related	CanFam3.1	14	g.19898279_19898281dup	c.877_879dup	p.(P293dup)	No	-
1157	UNC93B1	Exfoliative cutaneous lupus erythematosus	CanFam3.1	18	g.49834825C>A	c.1438C>A	p.(P480T)	No	-
1206	APC	Familial Adenomatous Polyposis	CanFam3.1	3	g.312131_312132delinsAA	c.[462_463delinsTT]	p.(K155X)	Yes	LoF
1596	KCNQ1	Long QT syndrome	CanFam3.1	18	g.46604412C>A	c.770C>A	p.(T257K)	No	-
1638	LMNA	Cardiomyopathy, dilated, LMNA-related	UU_Cfam_GSD_1.0	7	g.41688530del	c.1726del	p.(D576Tfs*124)	No	-
1692	CARD9	Immunodeficiency, susceptibility to Mycobacterium avium complex	CanFam3.1	9	g.49115079_49115081del	c.493_495del	p.(K165del)	Yes	In_frame_indel
OMIA, Online Mendelian Inheritance in Animals. LoF, loss of function variant. In_frame_indel, in-frame indel variant. NS_liftoverNG, missense variants of which genomic position could not be lifted to the human genome. NS_nonpathogenic, non-pathogenic missense variants of which genomic position was successfully lifted to the human genome.
